# Extensive protein dosage compensation in aneuploid human cancers

**DOI:** 10.1101/2021.06.18.449005

**Authors:** Klaske M. Schukken, Jason M. Sheltzer

**Affiliations:** Cold Spring Harbor Laboratory, Cold Spring Harbor, NY 11724

## Abstract

Aneuploidy is a hallmark of human cancers, but the effects of aneuploidy on protein expression remain poorly understood. To uncover how chromosome copy number changes influence the cancer proteome, we have conducted an analysis of hundreds of human cancer cell lines with matched copy number, RNA expression, and protein expression data. We found that a majority of proteins exhibit dosage compensation and fail to change by the degree expected based on chromosome copy number alone. We uncovered a variety of gene groups that were recurrently buffered upon both chromosome gain and loss, including protein complex subunits and cell cycle genes. Several genetic and biophysical factors were predictive of protein buffering, highlighting complex post-translational regulatory mechanisms that maintain appropriate gene product dosage. Finally, we established that chromosomal aneuploidy has an unexpectedly moderate effect on the expression of oncogenes and tumor suppressors, demonstrating that these key cancer drivers can be subject to dosage compensation as well. In total, our comprehensive analysis of aneuploidy and dosage compensation across cancers will help identify the key driver genes encoded on altered chromosomes and will shed light on the overall consequences of aneuploidy during tumor development.
