## Supplemental Data 1. Cell line information for "Extensive protein dosage compensation in aneuploid human cancers"

### Sheet: Cell Lines used
Cell_Lines
ACH-000001
ACH-000004
ACH-000005
ACH-000006
ACH-000007
ACH-000008
ACH-000012
ACH-000014
ACH-000015
ACH-000018
ACH-000019
ACH-000021
ACH-000023
ACH-000024
ACH-000028
ACH-000030
ACH-000035
ACH-000039
ACH-000040
ACH-000042
ACH-000050
ACH-000053
ACH-000054
ACH-000062
ACH-000065
ACH-000068
ACH-000070
ACH-000075
ACH-000087
ACH-000090
ACH-000091
ACH-000096
ACH-000097
ACH-000098
ACH-000100
ACH-000109
ACH-000111
ACH-000114
ACH-000115
ACH-000117
ACH-000118
ACH-000132
ACH-000138
ACH-000146
ACH-000147
ACH-000151
ACH-000153
ACH-000155
ACH-000158
ACH-000159
ACH-000161
ACH-000164
ACH-000169
ACH-000188
ACH-000190
ACH-000192
ACH-000198
ACH-000201
ACH-000202
ACH-000207
ACH-000209
ACH-000211
ACH-000212
ACH-000213
ACH-000217
ACH-000219
ACH-000222
ACH-000223
ACH-000234
ACH-000235
ACH-000236
ACH-000239
ACH-000242
ACH-000243
ACH-000247
ACH-000248
ACH-000250
ACH-000255
ACH-000260
ACH-000263
ACH-000264
ACH-000265
ACH-000276
ACH-000278
ACH-000281
ACH-000288
ACH-000291
ACH-000304
ACH-000309
ACH-000311
ACH-000315
ACH-000318
ACH-000330
ACH-000335
ACH-000343
ACH-000347
ACH-000348
ACH-000349
ACH-000350
ACH-000351
ACH-000356
ACH-000357
ACH-000361
ACH-000362
ACH-000364
ACH-000365
ACH-000367
ACH-000368
ACH-000369
ACH-000371
ACH-000374
ACH-000375
ACH-000376
ACH-000378
ACH-000380
ACH-000383
ACH-000387
ACH-000388
ACH-000390
ACH-000393
ACH-000395
ACH-000396
ACH-000400
ACH-000403
ACH-000404
ACH-000406
ACH-000407
ACH-000409
ACH-000411
ACH-000414
ACH-000415
ACH-000416
ACH-000420
ACH-000421
ACH-000423
ACH-000424
ACH-000425
ACH-000427
ACH-000429
ACH-000430
ACH-000433
ACH-000438
ACH-000441
ACH-000442
ACH-000447
ACH-000448
ACH-000454
ACH-000463
ACH-000467
ACH-000473
ACH-000475
ACH-000476
ACH-000479
ACH-000480
ACH-000481
ACH-000484
ACH-000486
ACH-000487
ACH-000488
ACH-000491
ACH-000493
ACH-000495
ACH-000496
ACH-000502
ACH-000506
ACH-000508
ACH-000510
ACH-000511
ACH-000518
ACH-000521
ACH-000522
ACH-000524
ACH-000528
ACH-000530
ACH-000532
ACH-000535
ACH-000536
ACH-000542
ACH-000546
ACH-000547
ACH-000550
ACH-000551
ACH-000552
ACH-000553
ACH-000555
ACH-000558
ACH-000563
ACH-000573
ACH-000574
ACH-000576
ACH-000579
ACH-000580
ACH-000582
ACH-000587
ACH-000589
ACH-000595
ACH-000601
ACH-000605
ACH-000606
ACH-000607
ACH-000611
ACH-000614
ACH-000615
ACH-000617
ACH-000620
ACH-000621
ACH-000622
ACH-000624
ACH-000625
ACH-000627
ACH-000632
ACH-000635
ACH-000638
ACH-000641
ACH-000643
ACH-000644
ACH-000647
ACH-000649
ACH-000650
ACH-000651
ACH-000652
ACH-000657
ACH-000661
ACH-000662
ACH-000666
ACH-000667
ACH-000668
ACH-000670
ACH-000671
ACH-000672
ACH-000677
ACH-000678
ACH-000680
ACH-000681
ACH-000684
ACH-000685
ACH-000693
ACH-000695
ACH-000696
ACH-000699
ACH-000701
ACH-000711
ACH-000713
ACH-000714
ACH-000718
ACH-000720
ACH-000722
ACH-000724
ACH-000726
ACH-000727
ACH-000728
ACH-000730
ACH-000734
ACH-000738
ACH-000739
ACH-000747
ACH-000748
ACH-000749
ACH-000750
ACH-000752
ACH-000753
ACH-000754
ACH-000755
ACH-000768
ACH-000769
ACH-000777
ACH-000778
ACH-000782
ACH-000783
ACH-000784
ACH-000785
ACH-000787
ACH-000788
ACH-000790
ACH-000793
ACH-000794
ACH-000799
ACH-000800
ACH-000805
ACH-000809
ACH-000810
ACH-000817
ACH-000819
ACH-000820
ACH-000824
ACH-000827
ACH-000831
ACH-000832
ACH-000833
ACH-000842
ACH-000846
ACH-000847
ACH-000848
ACH-000849
ACH-000852
ACH-000853
ACH-000855
ACH-000856
ACH-000857
ACH-000859
ACH-000860
ACH-000865
ACH-000866
ACH-000867
ACH-000869
ACH-000878
ACH-000879
ACH-000880
ACH-000881
ACH-000882
ACH-000883
ACH-000886
ACH-000888
ACH-000890
ACH-000895
ACH-000898
ACH-000899
ACH-000900
ACH-000909
ACH-000910
ACH-000911
ACH-000912
ACH-000915
ACH-000916
ACH-000917
ACH-000919
ACH-000922
ACH-000924
ACH-000925
ACH-000926
ACH-000929
ACH-000932
ACH-000935
ACH-000938
ACH-000943
ACH-000945
ACH-000946
ACH-000954
ACH-000956
ACH-000957
ACH-000958
ACH-000960
ACH-000961
ACH-000963
ACH-000966
ACH-000967
ACH-000970
ACH-000971
ACH-000974
ACH-000977
ACH-000979
ACH-000980
ACH-000984
ACH-000985
ACH-000986
ACH-000987
ACH-000988
ACH-000990
ACH-000994
ACH-000996
ACH-000997
ACH-001075
ACH-001129
ACH-001190
ACH-001239
ACH-001306
ACH-001307

### Sheet: Cell lines per category
Chromosome arm	Cells with chm arm loss	Cells with neutral ploidy for chrm arm	Cells with chm arm gain
1p	86	249	32
1q	38	240	89
2p	45	273	49
2q	62	268	37
3p	153	198	16
3q	39	248	80
4p	152	198	17
4q	164	191	12
5p	30	199	138
5q	83	245	39
6p	71	251	45
6q	134	211	22
7p	42	183	142
7q	48	197	122
8p	181	154	32
8q	46	211	110
9p	171	165	31
9q	99	220	48
10p	128	205	34
10q	112	234	21
11p	98	232	37
11q	91	219	57
12p	77	219	71
12q	59	275	33
13q	147	184	36
14q	94	225	48
15q	107	239	21
16p	105	230	32
16q	96	235	36
17p	139	196	32
17q	48	260	59
18p	111	199	57
18q	191	157	19
19p	138	209	20
19q	87	219	61
20p	87	183	97
20q	20	202	145
21q	119	214	34
22q	138	207	22
